# Mod(mdg4) variants repress telomeric retrotransposon *HeT-A* by blocking subtelomeric enhancers

**DOI:** 10.1101/2022.01.16.476534

**Authors:** Chikara Takeuchi, Moe Yokoshi, Shu Kondo, Aoi Shibuya, Kuniaki Saito, Takashi Fukaya, Haruhiko Siomi, Yuka W. Iwasaki

## Abstract

Telomeres in *Drosophila* are composed of sequential non-LTR retrotransposons: *HeT-A, TART*, and *TAHRE*. Although they are repressed by the piRNA pathway in the germline, how these retrotransposons are regulated in somatic cells is poorly understood. Here, we show that specific splice variants of Mod(mdg4) repress *HeT-A* by blocking subtelomeric enhancers in ovarian somatic cells. We found that the Mod(mdg4)-N variant represses *HeT-A* expression most efficiently among the variants. Mod(mdg4)-N mutant flies show elevated *HeT-A* expression and female sterility. Mod(mdg4)-N-binding subtelomeric sequences exhibit enhancer-blocking activity, and recruitment of RNA polymerase II (Pol II) on subtelomeres by Mod(mdg4)-N is essential for this enhancer-blocking. Moreover, Mod(mdg4)-N functions to form chromatin boundaries of higher-order chromatin conformation but this mechanism is independent of its Pol II recruitment activity at telomeres/subtelomeres. This study provides a link between enhancer-blocking and telomere regulation, and two different molecular mechanisms exhibited by an insulator protein to orchestrate precise gene expression.
