## Supplemental Table 1 for "Mod(mdg4) variants repress telomeric retrotransposon *HeT-A* by blocking subtelomeric enhancers"

### Sheet: Primer
Supplemental Table 1: Primers and siRNAs used in this study
qPCR primers
RP49_F	CCGCTTCAAGGGACAGTATCTG
RP49_R	ATCTCGCCGCAGTAAACGC
Het-A qPCR F	CGCGCGGAACCCATCTTCAGA
Het-A qPCR R	CGCCGCAGTCGTTTGGTGAGT
cloning primer
enReporter_1	GCATGTGTGTGCAGCCAACG
enReporter_2	CAAGAATGCATGCGTCAATT
enReporter_3	aattgacgcatgcattcttgGAGCTCGCCCGGGGATCG
enReporter_4	gggtcgactgGTTTTATCGGTCTGTAAGGCTCTCAAGGG
enReporter_5	ccgataaaacCAGTCGACCCATTCATATC
enReporter_6	cgttggctgcacacacatgcTCGCGAgatcgcagaatagcgtcgcg
rep_Het-A_F	tatcgataagcttgatatcgCTTCTCCGTTCTACCTCAATATATCG
rep_Het-A_R	tggagctccaccgcggtggcCACAGGGTGCCGCAAAAATTG
rep_HETRP _F	tatcgataagcttgatatcgTCTCATCCATTTCGCGTATTC
rep_HETRP _R	tggagctccaccgcggtggcTGTTCGCATTCTAGGAATTC

### Sheet: siRNA
Mod(mdg4)
AF_1	CAAGCGAGGUAUAAUGAUUtt
AF_2	GCUACGAGUAUUAUCGCAAtt
AF_3	CCAUUCUGCUUCAAAGUCAtt
V_1	CGGGAGAGGAGAAGCGCUUtt
V_2	UGCAAUUGCUGGAGCAAUAtt
V_3	CGAAGAAAUCGUAGCGGAUtt
P_1	CCGGAGUGGUCAACAGCAAtt
P_2	CCAAGCAGAUCAUGCUCAAtt
P_3	GGUCAGGACCCAUUGGAAAtt
F_1	CAUCAUGGCCAAUGGCAUUtt
F_2	CGGAACAAGUACAGCUCCAtt
F_3	CCACCAAAUUGGACUGCGAtt
K_1	GGAUCUGUUCCGACGGAAAtt
K_2	CAGCAAAAGACCAGAACAAtt
K_3	GGAUGUGUAUGUAGUCAUAtt
C_1	CCAAGGUGGCUCUGGCCAAtt
C_2	GGAUCUGGUGAUUGGUAAAtt
C_3	CGGACACGGACCUGAUCCAtt
N_1	AGCAGGAACUGGAGGAGUAtt
N_2	CUACCGAGAUCGAGAUGCAtt
N_3	CCUAGGAGUUAUCAGCUAAtt
AB_1	GCAGGGUGAUGCUGGUCUAtt
AB_2	CCUCCAAAGUGCAGGAGGUtt
AB_3	CGACUGACCUGCUGGACGAtt
O_1	CGGAGAAGAUAGACAAGAUtt
O_2	GGAAGAAAGCUCUCCAGGAtt
O_3	CCACAUUGCAGUUGACAGAtt
R_1	GCUCAAGGUACCUCACAUUtt
R_2	GAUCGGAAGCUGAAGAGCAtt
R_3	CCACCCACGUGCAGAAGAAtt
X_1	GCUACCAACUGGUGCCCAAtt
X_2	GCAAGUACCGAAACAGCAUtt
X_3	GGCAAUGGCAUCAAGCUGAtt
A_1	GAGGCUCAAGAAAAACAAUtt
A_2	GGCUCAAGAAAAACAAUUCtt
A_3	GUGCUCUGCUUUCCAUAAUtt
AD_1	GCUCAAGAUAACUCGAAAAtt
AD_2	GGACAAAAGAGUCGAGACUtt
AD_3	AGGAAUCCACUCUGCGUUAtt
H_1	GGCUCAAGAUUUAGGUGAAtt
H_2	CUACAUGAUUACCCACAAAtt
H_3	ACGAGAAGUUCGUUAAGAAtt
I_1	GCGAUGAUCUGGAUGACAUtt
I_2	GCAGUAACCUGAAGACCUAtt
I_3	GCGAACUAGAAGUAGACUAtt
Y_1	CUCAAGAACAGGAGGAUGAtt
Y_2	GAGGUGAGCUUCACCAGAAtt
Y_3	GGAUCAAGGAUGUGUGCUAtt
T	GGCTCAAGAAGGCCCAACAtt
S	GGCUGCACGACAUAUAGCAtt
W	GUCAGCGGAAGACCAUAAAtt
Su(Hw)	TGGAGCACTATGTACTTCAtt
dCTCF	CAGCUACGCUGACGCCAAAtt
BEAF-32	GGCCAAGACGCUGAGGGAGtt
dwg	GCGCAUGGUCAUCGAUUCGtt
M1BP	GGGACGCATGGCCTTTGAAtt
Trl	CAGCAGACCATTGTGACAAtt
Mod(mdg4) univ.	GCCACCAUUGUACAACAGCtt
Spt4	CCCATAATTGATAAGTAAAtt
Spt5	GTCGATGAAGATGACGAGTtt
Nelf-E	GCAGACCAAGCAAGATCAAtt
