## Supplemental Table 2 for "Mod(mdg4) variants repress telomeric retrotransposon *HeT-A* by blocking subtelomeric enhancers"

### Sheet: Sheet1
Supplementary Table 2: Sequences used for reporter assay
Het-A
cttctccgttctacctcaatatatcgcccatgtcccacggatcagacaattctcagattaatacagtcatcattaattcgaagaaattgccctcaaatcaagcagacataagtttaaaaaactcttctggggctgctataaaaattgttaattccctttcacacaagaagaaagagaacacaaacgttaataatgcccaaaaagaccccctctcactcaccaatactactgcaagcacttgtggcgccaaaagcagcatctcagaggggaaattgtcttctcctccgtccacctcacacacatatgaggggaaattactcacaaaacttactcacacacacacagactttagaggcgccaaaacgagcgatgcaatgggaagtttcccctctctctcgc…
HETRP
GTGTGTCATCCATTTCGTTTATTCAGTTTGTTATTTGGTGCGGCGGCGCAGCAAGTACCGATCAACACGACCATTCAAACTTGACTGAAGGGATCTTCTTACATTTCCCTTCTTCAACATATTCTCTAATATCTATACACACTGGCGTTCACTACATTTTCATCTCCCTCTAACACACTATTCTTGACAACCCGATCGGACCTCACGCAGCTGCAGAGGTTGTTCGTGCCTCTGCCGCAGCGCTCGACAGAATTTTACTGAAGGAATCTTCTTACATTTCCCTTCTTCAACATATTCTCTAATATCTATACACACTGGCGTTCACTACATTGTCATCTCCCTCTAACACACTATTCTTGACAACCCAATCGGACCTCACTCAGCTGCAGAGGCTGTTCG…
